# Systematic identification of functional SNPs interrupting 3’ UTR polyadenylation signals

**DOI:** 10.1101/782425

**Authors:** Eldad David Shulman, Ran Elkon

## Abstract

Alternative polyadenylation (APA) is emerging as a widespread regulatory layer as the majority of human protein-coding genes contain several polyadenylation (p(A)) sites in their 3’ UTRs. By generating isoforms with different 3’ UTR length, APA potentially affects mRNA stability, translation efficiency, nuclear export, and cellular localization. Polyadenylation sites are regulated by adjacent RNA cis-regulatory elements, the principals among them are the polyadenylation signal (PAS) AAUAAA and its main variant AUUAAA, typically located ~20- nt upstream of the p(A) site. Mutations in PAS and other auxiliary poly(A) cis-elements in the 3’ UTR of several genes have been shown to cause human Mendelian diseases, and to date, only a few common SNPs that regulate APA were associated with complex diseases. Here, we systematically searched for SNPs that affect gene expression and human traits by modulation of 3’ UTR APA. Focusing on the variants most likely to exert the strongest effect, we identified 2,305 SNPs that interrupt the canonical PAS or its main variant. Implementing pA-QTL tests using GTEx RNA-seq data, we identified 139 PAS SNPs significantly associated with the usage of their p(A) site. As expected, PAS-interrupting alleles were significantly linked with decreased cleavage at their p(A) site and the consequential 3’ UTR lengthening. As an indication for a functional effect of these PAS SNPs on gene expression, 65 of the pA-QTLs were also detected as eQTLs of the same gene in the same tissue. Furthermore, we observed that PAS-interrupting alleles linked with 3’ UTR lengthening were also strongly associated with decreased gene expression, pointing that shorter isoforms generated by APA are generally more stable than longer ones. Last, indicative of the impact of PAS SNPs on human phenotypes, 53 pA-QTLs overlapped GWAS SNPs that are significantly linked with human traits.
