## Supplementary Table 2 for "Systematic identification of functional SNPs interrupting 3’ UTR polyadenylation signals"

### Sheet: pA-QTLs - summary
Tissue	# Subjects	# pA-QTL	# Gene	% PAS Interapting on Alternative Allele	% pA-QTL with Canonic (AATAAA) PAS	% pA-QTL Lengthening (PIA's Effect)
Adipose_Subcutaneous	385	61	61	57.4	83.6	95.1
Brain_Caudate_basal_ganglia	144	27	26	59.3	85.2	92.6
Brain_Cortex	136	15	15	46.7	93.3	100
Breast_Mammary_Tissue	251	64	63	54.7	82.8	95.3
Esophagus_Mucosa	358	19	18	52.6	100	100
Heart_Atrial_Appendage	264	65	64	55.4	81.5	90.8
Heart_Left_Ventricle	272	63	63	55.6	84.1	90.5
Lung	383	87	85	58.6	77	87.4
Muscle_Skeletal	491	45	45	53.3	88.9	91.1
Testis	225	68	66	52.9	79.4	92.6
Thyroid	399	32	31	50	100	93.8
Whole_blood	369	63	62	50.8	87.3	92.1
